# Live imaging of the co-translational recruitment of XBP1 mRNA to the ER and its processing by diffuse, non-polarized IRE1α

**DOI:** 10.1101/2021.11.15.468613

**Authors:** Silvia Gómez-Puerta, Roberto Ferrero, Tobias Hochstoeger, Ivan Zubiri, Jeffrey A. Chao, Tomás Aragón, Franka Voigt

**Author notes:** Corresponding author, Dr. Tomás Aragón, office: 55, Pío XII Ave. – 31008 Pamplona, Dr. Franka Voigt, office: Maulbeerstrasse 66, CH – 4058 Basel.

## Abstract

Endoplasmic reticulum (ER) to nucleus homeostatic signalling, known as the unfolded protein response (UPR), relies on the non-canonical splicing of XBP1 mRNA. The molecular switch that initiates splicing is the oligomerization of the ER stress sensor and UPR endonuclease IRE1α. While IRE1α can form large clusters that have been proposed to function as XBP1 processing centers on the ER, the actual oligomeric state of active IRE1α complexes as well as the targeting mechanism that recruits XBP1 to IRE1α oligomers, remain unknown.

Here, we used a single molecule imaging approach to directly monitor the recruitment of individual XBP1 transcripts to the ER surface. We confirmed that stable ER association of unspliced XBP1 mRNA is established through HR2-dependent targeting and relies on active translation. In addition, we show that IRE1α-catalyzed splicing mobilizes XBP1 mRNA from the ER membrane in response to ER stress. Surprisingly, we find that XBP1 transcripts are not recruited into large IRE1α clusters, which only assemble upon overexpression of fluorescently-tagged IRE1α during ER stress. Our findings support a model where ribosome-engaged, ER-poised XBP1 mRNA is processed by functional IRE1α assemblies that are homogenously distributed throughout the ER membrane.
