## Supplementary Tables for "Live imaging of the co-translational recruitment of XBP1 mRNA to the ER and its processing by diffuse, non-polarized IRE1α"

### Sheet: Supplementary Table 1
Antibodies used in this study
Protein	Provider	Cat. #	Notes
XBP1	Santa Cruz Biotechnology	sc-7160 (M-186)	Detects murine XBP1 much better than endogenous, human XBP1
XBP1	Cell Signalling	#12782	Used to detect both human and murine XBP1 proteins
IRE1a	Cell Signalling	#3294
Calnexin	Novus Biologicals	NBP1-97485
Alpha-tubulin	Sigma	T6074
GAPDH	Cell Signalling	#2118

### Sheet: Supplementary Table 2
Oligonucleotides used in this study (1st Fwd; 2nd Rev.)
H.s. Histone
AAAGCCGCTCGCAAGAGTGCG
ACTTGCCTCCTGCAAAGCAC
H.s. GRP78
GAGCTGTGCAGAAACTCCGGCG
ACCAACTGCTGAATCTTTGGAATTCGAGT
H.s. XBP1u
CACTCAGACTACGTGCACCTC
CAGGGTGATCATTCTCTGAGGGGCTG
H.s. XBP1s
CGGGTCTGCTGAGTCCGCAGCAG
CAGGGTGATCATTCTCTGAGGGGCTG
M.m. XBP1u
CACTCAGACTACGTGCACCTC
CAGGGTGATCATTCTCTGAGGGGCTG
M.m XBP1s
CGGGTCTGCTGAGTCCGCAGCAG
CAGGGTGATCATTCTCTGAGGGGCTG
PCR to analyze M.m splicing by agarose electrophoresis
ACGCTGGATCCTGACGAGGTTCC
GAGAAAGGGAGGCTGGTAAGGAACTA

### Sheet: Supplementary Table 3
Supplementary Table 3: FISH probes used in this study
Probes to detect mouse XBP1 mRNA
	Probe sequence
1	taagagtagcactttggggg
2	gctactctgtttttcagttt
3	ctttctttctatctcgagca
4	ctgatttcctagctggagtt
5	cgtgagttttctcccgtaaa
6	tctggaacctcgtcaggatc
7	agaggtgcacatagtctgag
8	ttctggggaggtgacaactg
9	tgtcagagtccatgggaaga
10	actcagaatctgaagaggca
11	ccagaatgcccaaaaggata
12	aacatgacagggtccaactt
13	actctggggaaggacatttg
14	tggtaaggaactaggtcctt
15	gagttcattaatggcttcca
16	gcttggtgtatacatggtca
17	cagaggggatctctaaaact
18	acgttagtttgactctctgt
19	tgcttcctcaattttcacta
20	cctcttctgaagagcttaga
21	gagacaatgaattcagggtg
22	ttccaaaggctctttcttca
23	ccagctctgggatgaagtca
24	gctggatgaaagcaggtttg
25	caagaaggtggtctcagaca
26	atatccacagtcactgtgag
27	gtctgtaccaagtggagaag
28	cattggcaaaagtatcctcc
29	cactaatcagctgggggaaa
30	cagtgttatgtggctcttta
31	ctaggcaatgtgatggtcag
32	aagagacaggcctatgctat
33	cctctactttggcttttaac
34	ggaattcttctaaggccaga
35	cttggaagtcatctatgaga
36	ataccttagacagctgagtg
37	agctgtagtactggaatacc
38	tttagagtatactaccacct
39	aaactgtcaaatgaccctcc
40	catgtccacctgacatgtcg
41	gaaatgctaagggccattca
42	cgaaacctgggaagcagaga
43	cataagggaaaacaagcccc
44	agatccatcaagcatttaca

### Sheet: Supplementary Table 4
Data statistics for live imaging experiments
Reporter	Experiment	Independent Replicates	ID experiments	Cells	Mean Tracks (≥ 3 frames) per cell	Tracks ≥ 3 frames	Tracks ≥ 10 frames	Tracks ≥ 30 frames
Gaussia	Ctrl	2	20200323, 20200420	19	148.526	2822	1480	864
XBP1 wt	Ctrl	4	20191023, 20191108, 20200313,20210702	37	140.541	5200	2588	997
XBP1u translation reporter	Ctrl	3	20211018, 20211022, 20211023	50	36.3	1815	923	519
XBP1 HR2 mutant	Ctrl	3	20191023, 20191108, 20200313	25	205.76	5144	2454	653
Spliced	Ctrl	3	20200313, 20210226, 20211022	36	192.861	6943	3261	955
Unspliceable	Ctrl	3	20200313, 20210226, 20211025	34	194.471	6612	2997	1120
XBP1 wt	TM	3	20210218, 20210322, 20210702	37	116.919	4326	2183	741
Spliced	TM	3	20210218, 20210322, 20211022	35	151.686	5309	2571	817
Unspliceable	TM	3	20210218, 20210322, 20211025	43	119.605	5143	2491	1001
XBP1 wt	TM+4µ8C	3	20210219, 20210702, 20211017	41	119.415	4896	2509	1046
Spliced	TM+4µ8C	3	20210219, 20211017, 20211022	35	172.686	6044	2792	793
Unspliceable	TM+4µ8C	3	20210219, 20211017, 20211025	48	119.792	5750	2766	1031
Data statistics for smFISH experiments
Experiment	Ctrl	TM
Cells	278	170
Replicates	2	2
scAB-GFP spots	4172	1928
XBP1 mRNA spots	6704	4186
Mean fraction of translating mRNAs	0.474898	0.177481
